# Site-dependent transcriptomic signatures of endometriosis are conserved across hormonal states

**DOI:** 10.64898/2026.07.10.737856

**Authors:** Douglas E. Henze, George Crowley, Stephen R. Quake

## Abstract

Endometriosis, a chronic condition in which endometrial tissue grows at other sites in the body, produces lesions whose gene expression profiles vary by anatomical location and menstrual cycle stage. The extent to which these location-dependent transcriptional differences persist across hormonal states has remained unknown. Here, we compile a comprehensive single-cell RNA sequencing atlas of 672,051 cells across 112 donors from publicly available sources spanning the eutopic endometrium, menstrual effluent, ovaries, peritoneum, and ectopic endometrium from peritoneal and ovarian sites. By training machine learning classifiers on reference tissue signatures, we identify a subset of cells within ectopic lesions that retain a uterine transcriptomic identity, which we term “core” lesion cells, and which are distinguished from surrounding host tissue populations. We show that transcriptomic differences between core lesion cells at both ectopic sites are robust across all phases of the menstrual cycle and in patients receiving exogenous hormonal therapy, and validate these findings in independent datasets. Cell type- and tissue-specific gene signatures derived from these core populations are sufficient to classify disease status and lesion subtype in independent bulk tissue data across 168 patients. These findings establish that although the core lesion cells maintain elements of eutopic endometrium identity, they also contain information about the anatomical site of the lesion. This anatomic-specificity provides a potential framework for cycle-independent endometriosis diagnosis and subtyping.
