## Supplemental Data Table 1 for "Site-dependent transcriptomic signatures of endometriosis are conserved across hormonal states"

### Sheet: Sheet1
Factor	Pathway	GO-ID	Overlap	Adjusted_P-value	Genes
1	Cytoplasmic Translation (GO:0002181)	GO:0002181	29/93	1.51881e-42	RPL30;RPL32;RPL10;RPL34;RPLP1;RPL11;RPL9;RPS4X;RPS14;RPS16;RPL14;RPS3;RPLP2;RPL13;RPL38;RPS2;RPS27A;RPL39;RPS10;RPS13;RPL19;RPL21;RPS6;RPS3A;RPSA;RPS25;RPS27;RPS29;RPS21
10	Extracellular Matrix Organization (GO:0030198)	GO:0030198	12/176	6.63137e-08	COL16A1;COL1A2;COL11A1;COL5A2;COL8A2;CYP1B1;COL8A1;COL10A1;HMCN1;GAS6;LOXL1;MATN3
11	Cellular Defense Response (GO:0006968)	GO:0006968	6/48	0.000123158	TYROBP;KLRC2;GNLY;PRF1;CD300C;KIR2DL4
12	Collagen Fibril Organization (GO:0030199)	GO:0030199	9/42	4.24264e-10	COL1A1;COL3A1;COL1A2;COL5A1;LOX;LUM;COL5A2;SERPINH1;DPT
13	Positive Regulation Of Leukocyte Mediated Cytotoxicity (GO:0001912)	GO:0001912	7/51	4.78447e-06	NCR3;ITGAM;TYROBP;CD160;HLA-C;KLRD1;HLA-E
14	Regulation Of Canonical Wnt Signaling Pathway (GO:0060828)	GO:0060828	8/207	0.00414389	IGFBP1;IGFBP4;BAMBI;MDK;IGFBP2;APOE;MCC;SOX4
15	B Cell Activation (GO:0042113)	GO:0042113	13/92	7.34843e-13	CD40;CR2;MEF2C;CD70;PAX5;FCRLA;CD79B;CD79A;BANK1;BLNK;BTK;MS4A1;CD22
16	Inflammatory Response (GO:0006954)	GO:0006954	23/236	2.14591e-20	CXCL8;CCL3L1;TNFAIP6;CCL20;SLC11A1;C5AR1;FPR1;CYBB;LYZ;CXCL3;CXCL2;THBS1;AIF1;CXCL5;IL1A;IL1B;CCRL2;CCL3;NLRP3;OLR1;S100A9;S100A8;TLR2
17	Muscle Contraction (GO:0006936)	GO:0006936	6/94	0.00290463	GJC1;TPM2;TPM1;HRC;MYH11;MYLK
19	Extracellular Matrix Organization (GO:0030198)	GO:0030198	17/176	1.72021e-14	MMP1;MMP2;COL12A1;MMP3;MMP9;MMP10;LOXL2;GREM1;MMP11;ADAMTS2;MMP14;COL4A2;COL4A1;CTSK;COL7A1;PXDN;HAS2
2	Alpha-Beta T Cell Activation (GO:0046631)	GO:0046631	8/15	6.22179e-13	TRBC2;TRBC1;NKG7;CD3G;HLA-A;CD3E;CD3D;HLA-E
20	Regulation Of Cell Migration (GO:0030334)	GO:0030334	12/434	0.000426729	CDH5;CLDN5;ROBO4;EDN1;DACH1;MMRN2;ENPP2;PECAM1;DPEP1;ITGA6;LDB2;ENG
21	Protein Catabolic Process (GO:0030163)	GO:0030163	8/102	9.0017e-06	CTSL;CTSZ;CTSH;APOE;SLC16A3;CTSD;CTSC;CTSB
23	Blood Vessel Morphogenesis (GO:0048514)	GO:0048514	8/53	1.77776e-07	EGFL7;RAMP2;FLT1;SOX17;SOX18;COL4A1;KDR;RASIP1
25	Receptor-Mediated Endocytosis (GO:0006898)	GO:0006898	9/122	2.62017e-06	MSR1;MARCO;DAB2;TFRC;CTSL;MRC1;STAB1;APOE;LILRB4
26	Mitotic Sister Chromatid Segregation (GO:0000070)	GO:0000070	21/111	4.98028e-25	PLK1;KIF14;NCAPG;CDCA8;KIF23;KIF11;SMC4;KNSTRN;ZWINT;SGO1;TPX2;CENPE;CCNB1;KIF18B;PSRC1;KIFC1;PRC1;NUSAP1;KIF2C;DLGAP5;CEP55
28	Cilium Movement (GO:0003341)	GO:0003341	11/59	1.92781e-12	SPAG17;DNAH11;DNAH7;SPAG6;DNAH5;CFAP70;TEKT1;HYDIN;DNAH9;CFAP53;DNAI1
3	T Cell Differentiation (GO:0030217)	GO:0030217	5/46	0.00395278	TGFB1;CD8A;RHOH;PIK3R1;ZFP36L2
30	Positive Regulation Of T Cell Activation (GO:0050870)	GO:0050870	12/107	1.68554e-10	CD274;HLA-DRB5;CD80;IL12B;HLA-DRA;CCR7;CCL19;HLA-DOA;ACTB;HLA-DQA1;HLA-DQB2;HLA-DPA1
31	Negative Regulation Of Lymphocyte Proliferation (GO:0050672)	GO:0050672	8/39	1.5119e-08	IL4I1;TYROBP;GPNMB;LST1;MNDA;VSIG4;FCGR2B;LILRB4
33	Intermediate Filament Organization (GO:0045109)	GO:0045109	7/68	2.40391e-05	KRT19;KRT17;KRT16;KRT23;KRT7;KRT5;KRT6A
4	Response To Unfolded Protein (GO:0006986)	GO:0006986	15/44	2.18808e-21	HSPA8;HSP90AA1;HSP90AB1;HSPA1L;HSPA4;HSPA6;HSPB1;HSPE1;HSPD1;DNAJA1;DNAJB1;HSPH1;DNAJB4;SERPINH1;HSPA1A
5	Regulation Of Transcription By RNA Polymerase II (GO:0006357)	GO:0006357	36/2028	3.44319e-09	CSRNP1;CEBPB;CEBPD;CITED2;HNRNPU;TWIST1;ING1;ZFP36;NFIL3;MYC;HES1;JUNB;IER2;HEXIM1;KLF10;EGR1;JUN;EGR2;EGR3;JUND;FUS;FOS;KLF4;SOD2;KLF2;NFKBIA;NR4A1;KLF6;MAFB;IRF1;ID1;MAFF;KLF9;ID3;FOSB;ATF3
7	Cytoplasmic Translation (GO:0002181)	GO:0002181	15/93	6.05594e-16	EIF4A1;RPL41;RPS8;RPL34;RPL12;RPS26;RPS17;RPS28;RPS18;RPL37A;RPL38;RPL37;RPL26;RPL39;RPL17
8	Cytoplasmic Translation (GO:0002181)	GO:0002181	11/93	1.33622e-09	RPS4X;RPL5;RPL7A;RPL3;RPS7;RPS18;RPS8;RACK1;RPL15;RPL8;RPL18
9	Extracellular Matrix Assembly (GO:0085029)	GO:0085029	6/17	1.40256e-07	MFAP4;EFEMP2;TNXB;ELN;GAS6;FBLN5
