## Supplemental Data Table 3 for "Site-dependent transcriptomic signatures of endometriosis are conserved across hormonal states"

### Sheet: Sheet1
Cell Type	Program	Pathway	n_cells	effect_mean_diff_site_a_minus_b	Adjusted P-value
Lymphatic Endothelial Cells	Lymphatic Endothelial Cells::28	Cilium Movement (GO:0003341)	18	-0.00512167	0
Lymphatic Endothelial Cells	Lymphatic Endothelial Cells::23	Blood Vessel Morphogenesis (GO:0048514)	18	-0.315053	0
Stromal Cells	Stromal Cells::8	Cytoplasmic Translation (GO:0002181)	10239	0.187529	2.60114e-10
Lumen Epithelial Cells	Lumen Epithelial Cells::33	Intermediate Filament Organization (GO:0045109)	259	0.103249	2.38111e-08
Myofibroblasts	Myofibroblasts::14	Regulation Of Canonical Wnt Signaling Pathway (GO:0060828)	490	0.110521	2.08441e-06
Fibroblast	Fibroblast::9	Extracellular Matrix Assembly (GO:0085029)	729	-0.314207	0.000121361
Endothelial Cells	Endothelial Cells::20	Regulation Of Cell Migration (GO:0030334)	646	-0.179259	0.00105135
Glandular Epithelial Cells	Glandular Epithelial Cells::5	Regulation Of Transcription By RNA Polymerase II (GO:0006357)	122	0.139804	0.00108952
Macrophages	Macrophages::25	Receptor-Mediated Endocytosis (GO:0006898)	634	0.0664033	0.00141544
Stromal Cells	Stromal Cells::10	Extracellular Matrix Organization (GO:0030198)	10239	0.138156	0.016221
T Cells (CD8)	T Cells (CD8)::4	Response To Unfolded Protein (GO:0006986)	5601	-0.0851174	0.016221
Peripheral Lymphocytes	Peripheral Lymphocytes::13	Positive Regulation Of Leukocyte Mediated Cytotoxicity (GO:0001912)	1397	-0.0467201	0.143506
Vascular Smooth Muscle Cells	Vascular Smooth Muscle Cells::17	Muscle Contraction (GO:0006936)	1404	0.15236	0.153426
Red Blood Cells	Red Blood Cells::2	Alpha-Beta T Cell Activation (GO:0046631)	561	-0.127816	0.17562
Macrophages	Macrophages::21	Protein Catabolic Process (GO:0030163)	634	-0.035569	0.17562
B Cells	B Cells::15	B Cell Activation (GO:0042113)	803	-0.0642269	0.188491
Transitioning Epithelial Cells	Transitioning Epithelial Cells::9	Extracellular Matrix Assembly (GO:0085029)	117	-0.0744581	0.188491
cDCs	cDCs::30	Positive Regulation Of T Cell Activation (GO:0050870)	515	-0.0164447	0.393747
Macrophages	Macrophages::31	Negative Regulation Of Lymphocyte Proliferation (GO:0050672)	634	-0.0189829	0.393747
T Cells (CD4)	T Cells (CD4)::1	Cytoplasmic Translation (GO:0002181)	12707	0.0259968	0.393747
T Regs	T Regs::1	Cytoplasmic Translation (GO:0002181)	1046	0.0358675	0.495209
NK Cells	NK Cells::11	Cellular Defense Response (GO:0006968)	2849	-0.0265713	0.495209
Stromal Cells	Stromal Cells::19	Extracellular Matrix Organization (GO:0030198)	10239	0.00165129	0.911881
Monocytes	Monocytes::16	Inflammatory Response (GO:0006954)	678	0.003132	0.963342
Lymphatic Endothelial Cells	Lymphatic Endothelial Cells::26	Mitotic Sister Chromatid Segregation (GO:0000070)	18	0.252403	n.a
